# TGFβ signalling is required to maintain pluripotency of human naïve pluripotent stem cells

**DOI:** 10.1101/2021.07.10.451887

**Authors:** Anna Osnato, Stephanie Brown, Christel Krueger, Simon Andrews, Amanda J. Collier, Shota Nakanoh, Mariana Quiroga Londoño, Brandon T. Wesley, Daniele Muraro, Sophie Brumm, Kathy Niakan, Ludovic Vallier, Daniel Ortmann, Peter J. Rugg-Gunn

## Abstract

The signalling pathways that maintain primed human pluripotent stem cells (hPSCs) have been well characterised, revealing a critical role for TGFβ/Activin/Nodal signalling. In contrast, the signalling requirements of naïve human pluripotency have not been fully established. Here, we demonstrate that TGFβ signalling is required to maintain naïve hPSCs. The downstream effector proteins – SMAD2/3 – bind common sites in naïve and primed hPSCs, including shared pluripotency genes. In naïve hPSCs, SMAD2/3 additionally bind to active regulatory regions near to naïve pluripotency genes. Inhibiting TGFβ signalling in naïve hPSCs causes the downregulation of SMAD2/3-target genes and pluripotency exit. Single-cell analyses reveal that naïve and primed hPSCs follow different transcriptional trajectories after inhibition of TGFβ signalling. Primed hPSCs differentiate into neuroectoderm cells, whereas naïve hPSCs transition into trophectoderm. These results establish that there is a continuum for TGFβ pathway function in human pluripotency spanning a developmental window from naïve to primed states.
