## Supplementary material for "TGFβ signalling is required to maintain pluripotency of human naïve pluripotent stem cells": Table 1

### Sheet: Primary
Antibody	Product no.	Supplier	Host species	IF dilution	WB dilution	ChIP dilution
SMAD2/3	AF3797	R&D	Goat	-	-	10µg
SMAD2/3	12470S	Cell signaling	Rabbit Biotinylated	-	1:5,000	-
pSMAD2	3108S	Cell signaling	Rabbit	-	1:1,000	-
𝛼-Tubulin	T6199	Sigma	Mouse	-	1:10,000	-
Vinculin	SAB4200080	Sigma	Mouse	-	1:20,000	-
OCT3/4 (C-10)	sc-5279	Santa Cruz Biotechnology	Mouse	1:200	-	-
GATA3 (D13C9)	5852S	Cell signaling	Rabbit	1:100	-	-
HAND1	AF3168	R&D	Goat	1:200	-	-
NANOG	ab21624	Abcam	Rabbit	1:100	-	-
CK7	ab68459	Abcam	Rabbit	1:100	-	-
SDC1	ab34164	Abcam	Mouse	1:100	-	-
HLA-G	sc-21799	Santa Cruz Biotechnology	Mouse	1:100	-	-
CK19	ab7754	Abcam	Mouse	1:100

### Sheet: Secondary
Antibody	Product code	Supplier	Application	Dilution
Anti Rabbit-HRP	A0545	Sigma-Aldrich	WB	1:10,000
Anti Mouse-HRP	A2554	Sigma-Aldrich	WB	1:10,000
Streptavidin-HRP	3999S	Cell Signalling	WB	1:10,000
Alexa Fluor 488 donkey anti-goat	A-11055	ThermoFisher Scientific	IF	1:1,000
Alexa Fluor 488 donkey anti-mouse	A-21202	ThermoFisher Scientific	IF	1:1,000
Alexa Fluor 488 donkey anti-rabbit	A-21206	ThermoFisher Scientific	IF	1:1,000
Alexa Fluor 568 donkey anti-goat	A-11057	ThermoFisher Scientific	IF	1:1,000
Alexa Fluor 568 donkey anti-mouse	A-10037	ThermoFisher Scientific	IF	1:1,000
Alexa Fluor 568 donkey anti-rabbit	A-10042	ThermoFisher Scientific	IF	1:1,000
Alexa Fluor 647 donkey anti-goat	A-21447	ThermoFisher Scientific	IF	1:1,000
Alexa Fluor 647 donkey anti-mouse	A-31571	ThermoFisher Scientific	IF	1:1,000
Alexa Fluor 647 donkey anti-rabbit	A-31573	ThermoFisher Scientific	IF	1:1,000
