## Supplementary material for "TGFβ signalling is required to maintain pluripotency of human naïve pluripotent stem cells": Table 2

### Sheet: qPCR primers
Target	Primers
PBGD	GGAGCCATGTCTGGTAACGG
	CCACGCGAATCACTCTCATCT
RPLP0	GGCGTCCTCGTGGAAGTGAC
	GCCTTGCGCATCATGGTGTT
NANOG	CATGAGTGTGGATCCAGCTTG
	CCTGAATAAGCAGATCCATGG
POU5F1	AGTGAGAGGCAACCTGGAGA
	ACACTCGGACCACATCCTTC
SOX2	TGGACAGTTACGCGCACAT
	CGAGTAGGACATGCTGTAGGT
DPPA3	TTTCATGCGTACGAACTCCG
	AGCAGCAGTCCTCAGGGAAAT
DPPA5	GATCCGTCCGGGCCGAAAAT
	TATCCCGCCGTGGGTGAAAG
TFCP2L1	GCGAGCACATCACGCAGGTA
	TGGGAGTTCCAGCCATGCTC
KLF5	CCCTTGCACATACACAATGC
	AGTTAACTGGCAGGGTGGTG
KLF4	GCCCCGGAAAAGGACCGCC
	GGGCGGTGCCCCGTGTGTTTA
DNMT3L	AAAAGGGACAGCACCCGGA
	GGCCTTCTACGACCGAGAGT
LEFTYA	TGGACCTCAGGGACTATGGAG
	GATGCTGACGATCATGGGCA
LEFTYB	CGCCAGGAGATGTACATTGA
	CTTGATGCTGACGATCATGG
SMAD7	TCCTGCTGTGCAAAGTGTTC
	TCTGGACAGTCTGCAGTTGG
NODAL	TGAGCCAACAAGAGGATCTG
	TGGAAAATCTCAATGGCAAG
SMAD2	ATGTCGTCCATCTTGCCATTC
	CTCAAGCTCATCTAATCGTCCTG
SMAD3	GAACGTCAACACCAAGTGCAT
	ACGCAGACCTCGTCCTTCT
HAND1	CCGCAGAAGGGTTAAACAGG
	TCATGTTGGAGCGGCTACTG
TP63	AGAAACGAAGATCCCCAGATGA
	CTGTTGCTGTTGCCTGTACGTT
MMP2	TGGCACCCATTTACACCTACAC
	ATGTCAGGAGAGGCCCCATAGA
SDC1	CTATTCCCACGTCTCCAGAACC
	GGACTACAGCCTCTCCCTCCTT
SOX17	CGCACGGAATTTGAACAGTA
	GGATCAGGGACCTGTCACAC
PAX6	CTTTGCTTGGGAAATCCGAG
	AGCCAGGTTGCGAAGAACTC
T	TGCTTCCCTGAGACCCAGTT
	GATCACTTCTTTCCTTTGCATCAAG
CK7	AGGATGTGGATGCTGCCTAC
	CACCACAGATGTGTCGGAGA
ITGA6	GAGCTTTTGTGATGGGCGATT
	CTCTCCACCAACTTCATAAGGC
HLA-G	CCACCACCCTGTCTTTGACTAT
	ACGTCCTGGGTCTGGTCCT
